# Identifying multimodal molecular programs with mTopic

**DOI:** 10.64898/2025.12.21.695756

**Authors:** Piotr Rutkowski, Natalia Ochocka, Damian Panas, Marcin Tabaka

## Abstract

The simultaneous profiling of diverse molecular modalities offers unprecedented insight into complex biological processes, yet it poses significant computational challenges. Here, we introduce mTopic, a generalizable topic modeling framework for analysis of unlimited types of modalities across both single-cell and spatial contexts. mTopic enables identification of coherent multimodal molecular programs at enhanced resolution and supports investigation of cross-modality associations.
