## Supplementary Table 1 for "Identifying multimodal molecular programs with mTopic"

### Sheet: P22_Mouse_Brain_ATAC_RNA
Topic	Annotation	Color	Atlas annotation and RNA signature scores (top 5)
1	Inhibitory neurons-3	#ffbcdd	TEINH18:1, TEGLU9:0.9619, TEGLU10:0.9331, TEGLU8:0.9304, TEINH19:0.9139
2	Excitatory neurons-5	#aeffd6	TEGLU7:1, TEGLU11:0.9971, TEGLU8:0.9775, TEGLU22:0.9772, TEGLU12:0.9484
3	Medium spiny neurons-3	#f8e494	MSN6:1, TECHO:0.8988, TEINH15:0.8346, TEGLU21:0.7956, TEINH16:0.7525
4	Inhibitory neurons-2	#ffeef6	TEINH2:1, TEINH21:0.7419, MSN5:0.731, TEINH11:0.6983, TEINH18:0.6598
5	Perivascular macrophages-1	#acc5de	PVM1:1, MGL1:0.9069, PVM2:0.8794, MGL2:0.7808, MGL3:0.7547
6	Medium spiny neurons-4	#f7de79	MSN2:1, MSN1:0.9741, MSN5:0.8717, MSN3:0.7893, MSN4:0.7228
7	Excitatory neurons-6	#a1ffcf	TEGLU15:1, TEGLU10:0.956, TEGLU9:0.9029, TEGLU2:0.8909, TEGLU21:0.8793
8	Excitatory neurons-7	#93ffc9	TEGLU10:1, TEGLU14:0.9676, TEGLU1:0.9515, TEGLU15:0.9316, TEGLU9:0.9276
9	Excitatory neurons-8	#86ffc2	TEGLU16:1, TEGLU5:0.96, TEGLU20:0.9413, TEGLU7:0.8837, TEGLU19:0.8429
10	Excitatory neurons-2	#00cd00	TEGLU10:1, TEGLU9:0.9127, TEGLU15:0.8479, TEGLU3:0.8406, TEGLU1:0.8318
11	Excitatory neurons-9	#78ffbb	TEGLU11:1, TEGLU9:0.9202, TEGLU21:0.8842, TEGLU10:0.8826, TEGLU18:0.8754
12	Excitatory neurons-3	#20b2aa	TEGLU14:1, TEGLU12:0.9768, TEGLU15:0.9029, TEGLU20:0.8676, TEGLU17:0.8482
13	Medium spiny neurons-5	#f5d75f	MSN1:1, MSN2:0.9884, MSN3:0.7684, MSN4:0.7367, MSN5:0.608
14	Perivascular macrophages-2	#83a8cd	EPEN:1, PVM1:0.9867, MGL1:0.86, PVM2:0.8501, RGSZ:0.7469
15	OPC	#642915	OPC:1, PVM1:0.9277, ABC:0.8087, PVM2:0.7914, MGL1:0.7429
16	Excitatory neurons-10	#6bffb4	TEGLU10:1, TEGLU9:0.9715, TEGLU15:0.9451, TEGLU21:0.8785, TEGLU2:0.8684
17	Excitatory neurons-11	#5dffae	TEGLU9:1, TEGLU10:0.9758, TEGLU14:0.9368, TEGLU21:0.9358, TEGLU11:0.9185
18	Microglia-2	#ffff00	MGL1:1, MGL2:0.9995, MGL3:0.9432, PVM1:0.8709, PVM2:0.8116
19	Astrocytes	#000000	ACTE2:1, ACTE1:0.956, ACNT2:0.8978, ACNT1:0.8362, RGDG:0.6776
20	Perivascular macrophages-3	#5a8bbd	PVM1:1, PVM2:0.9759, MGL1:0.9668, MGL2:0.9151, MGL3:0.8424
21	Ependymal cells-1	#bebebe	EPEN:1, SZNBL:0.702, OBNBL3:0.6923, OPC:0.2046, COP1:0.1722
22	Excitatory neurons-12	#50ffa7	TEGLU18:1, TEGLU4:0.9851, TEGLU12:0.9741, TEINH6:0.9643, TEGLU14:0.9555
23	Inhibitory neurons-4	#ffabd5	TEINH17:1, SZNBL:0.9725, TEINH18:0.94, TEGLU13:0.7177, TEINH16:0.6933
24	Medium spiny neurons-6	#f4d144	MSN2:1, MSN1:0.9511, MSN3:0.7283, MSN4:0.7041, MSN5:0.6106
25	Medium spiny neurons-2	#f4a460	MSN4:1, MSN3:0.9994, MSN5:0.9837, MSN1:0.9396, MSN2:0.9381
26	Vascular-2	#ff0000	VLMC1:1, VECA:0.8674, OPC:0.6809, VSMCA:0.6534, VECC:0.5636
27	Excitatory neurons-13	#43ffa0	TEGLU10:1, TEGLU3:0.99, TEGLU1:0.9566, TEGLU9:0.9414, TEGLU15:0.9239
28	Excitatory neurons-14	#35ff99	TEGLU14:1, TEGLU15:0.9793, TEGLU13:0.9735, TEGLU5:0.8546, TEGLU10:0.8486
29	Excitatory neurons-15	#28ff93	TEGLU7:1, TEGLU1:0.9333, TEGLU9:0.9245, TEGLU8:0.9198, MGL1:0.9092
30	Perivascular macrophages-4	#316eac	PVM1:1, TEGLU14:0.9433, TEGLU15:0.9419, PVM2:0.94, TEGLU20:0.9303
31	Oligodendrocytes	#003f5c	MOL3:1, MOL2:0.9945, MOL1:0.9646, MFOL2:0.9426, NFOL1:0.8116
32	Perivascular macrophages-5	#08519c	PVM2:1, PVM1:0.9617, MGL1:0.6945, VECV:0.6919, MGL2:0.6849
33	Medium spiny neurons-1	#fff8dc	MSN2:1, MSN1:0.9756, MSN3:0.8029, MSN4:0.7507, MSN5:0.6808
34	Ependymal cells-2	#cd853f	EPEN:1, SZNBL:0.748, MOL3:0.6426, ABC:0.6251, MOL2:0.5655
35	Inhibitory neurons-5	#ff9bcd	TEINH4:1, TEGLU9:0.9506, TEGLU10:0.9218, TEINH12:0.9015, TEGLU8:0.8208
36	Microglia-1	#ffffbf	MGL1:1, MGL2:0.9575, PVM1:0.9077, PVM2:0.9002, MGL3:0.8904
37	Excitatory neurons-1	#c9f4c9	TEGLU10:1, TEGLU9:0.9772, TEGLU8:0.9268, TEGLU11:0.8625, TEGLU15:0.8545
38	Excitatory neurons-16	#1aff8c	TEGLU10:1, TEGLU11:0.9778, TEGLU21:0.9559, TEGLU9:0.923, TEGLU20:0.9194
39	Medium spiny neurons-7	#f2ca29	MSN5:1, MSN2:0.9362, MSN3:0.9255, MSN4:0.9152, TEINH1:0.9011
40	Excitatory neurons-17	#0dff85	TEGLU9:1, TEGLU10:0.8892, TEGLU13:0.8536, TEGLU8:0.8016, TEGLU5:0.7704
41	Inhibitory neurons-1	#ee3a8c	TEINH11:1, MSN6:0.8692, MSN4:0.7918, TEINH6:0.788, MSN3:0.7748
42	Inhibitory neurons-6	#ff8ac4	TEINH21:1, TEGLU21:0.8455, TEGLU19:0.7929, TEGLU11:0.7424, TEGLU20:0.742
43	Neuronal progenitors	#bcb8f4	SZNBL:1, OBNBL3:0.9208, OPC:0.5302, ACTE2:0.3674, RGSZ:0.3478
44	Medium spiny neurons-8	#f1c40f	MSN2:1, MSN1:0.9498, MSN3:0.8281, MSN4:0.757, MSN5:0.6673
45	Excitatory neurons-4	#006400	TEGLU21:1, TEGLU16:0.9964, TEGLU9:0.9775, TEGLU11:0.9738, TEGLU7:0.9586
46	Inhibitory neurons-7	#ff79bc	TEINH6:1, TEINH12:0.9086, TEINH11:0.8863, TEINH16:0.8146, OBNBL3:0.7168
47	Pericytes	#0000cd	PER3:1, PER2:0.9432, PER1:0.8438, VSMCA:0.8372, VECC:0.6877
48	Excitatory neurons-18	#00ff7f	TEGLU14:1, TEGLU9:0.9935, TEGLU5:0.9626, TEGLU4:0.9502, TEGLU1:0.9413
49	Vascular-1	#8a508f	VECA:1, VSMCA:0.7146, PER1:0.6896, PER2:0.6791, VECV:0.5828
50	Inhibitory neurons-8	#ff69b4	TEINH2:1, TEINH6:0.7408, COP1:0.7228, TEGLU19:0.7198, MSN6:0.7143

### Sheet: P22_Mouse_Brain_H3K27me3_RNA
Topic	Atlas annotation and RNA signature scores (top 5)
1	TEGLU12:1, TEGLU20:0.8023, TEGLU14:0.7909, TEGLU21:0.7598, TEGLU11:0.7171
2	TEGLU10:1, TEGLU3:0.9779, TEGLU14:0.9246, TEGLU11:0.899, TEGLU21:0.8909
3	TEGLU21:1, TEGLU14:0.9947, TEGLU16:0.9687, TEGLU5:0.9044, TEGLU9:0.9001
4	TEINH18:1, TEINH17:0.9941, TECHO:0.8478, TEINH11:0.8324, TEINH19:0.791
5	TEGLU10:1, TEGLU15:0.9425, TEGLU14:0.9352, TEGLU4:0.8876, TEGLU11:0.8737
6	TEGLU14:1, TEGLU15:0.9791, TEGLU21:0.9777, TEGLU20:0.9562, TEGLU2:0.9072
7	MSN2:1, MSN1:0.8661, MSN3:0.8054, MSN4:0.6702, MSN5:0.6176
8	TEGLU14:1, TEGLU17:0.9792, TEGLU20:0.9778, TEGLU11:0.971, TEGLU10:0.9674
9	MSN6:1, MSN5:0.8573, MSN4:0.8422, MSN1:0.7325, TEINH11:0.6271
10	TEGLU10:1, TEGLU15:0.9894, TEGLU14:0.9135, TEGLU12:0.8967, TEGLU17:0.8521
11	TEGLU10:1, TEGLU14:0.8893, TEGLU9:0.8713, TEGLU3:0.8534, TEGLU15:0.8511
12	MGL1:1, TEINH2:0.9939, TECHO:0.9533, MGL2:0.9075, TEGLU21:0.8936
13	PER2:1, MGL1:0.9003, MGL2:0.8748, VECC:0.8638, MGL3:0.8371
14	MOL1:1, MOL2:0.9986, MOL3:0.9874, MFOL2:0.9459, NFOL1:0.7876
15	TEGLU10:1, TEGLU14:0.9089, TEGLU9:0.8947, TEGLU11:0.8408, TEGLU3:0.8314
16	ACNT2:1, MGL1:0.8363, ACTE1:0.7743, MGL2:0.769, RGDG:0.7637
17	VECV:1, PER1:0.9888, VECA:0.9644, PER2:0.9437, VECC:0.8159
18	TEINH2:1, TECHO:0.7551, TEGLU21:0.6976, TEGLU2:0.6921, TEINH21:0.6842
19	TEGLU2:1, TEGLU21:0.8415, TEGLU10:0.7817, TEGLU3:0.7684, TEGLU20:0.7675
20	MSN2:1, MSN1:0.8758, MSN3:0.8137, MSN4:0.6835, MSN5:0.6237
21	MSN2:1, MSN1:0.8374, MSN3:0.8227, MSN4:0.6871, MSN5:0.665
22	MSN2:1, MSN1:0.8459, MSN3:0.8219, MSN4:0.6855, MSN5:0.6654
23	MSN2:1, MSN1:0.8715, MSN3:0.7834, MSN4:0.6531, MSN5:0.5965
24	MSN2:1, MSN1:0.998, MSN4:0.859, MSN3:0.8515, MSN5:0.7546
25	MGL1:1, TEGLU10:0.9569, MGL2:0.9274, TEGLU9:0.8922, MGL3:0.8669
26	MSN2:1, MSN3:0.8498, MSN1:0.7857, MSN4:0.6792, MSN5:0.669
27	TEGLU10:1, TEGLU14:0.9636, TEGLU11:0.9617, TEGLU20:0.9577, TEGLU3:0.9242
28	MSN5:1, MSN4:0.967, MSN3:0.877, MSN6:0.8559, MSN1:0.8328
29	VECA:1, VSMCA:0.9606, VLMC1:0.6826, PER3:0.6756, VLMC2:0.6719
30	TEINH11:1, TEINH18:0.9403, PER2:0.8843, TEINH17:0.8758, TEINH16:0.871
31	TEINH2:1, TECHO:0.7863, MSN4:0.7332, MSN5:0.7197, TEINH1:0.7154
32	TEGLU8:1, TEGLU9:0.9283, TEGLU10:0.9183, TEGLU7:0.843, TEGLU11:0.8124
33	TEGLU14:1, TEGLU17:0.9581, TEGLU15:0.9429, TEGLU10:0.8872, TEGLU18:0.885
34	TEGLU10:1, TEGLU9:0.9192, TEGLU14:0.9023, TEGLU4:0.876, TEGLU11:0.8208
35	MSN2:1, MSN1:0.9967, MSN4:0.8811, MSN3:0.8571, MSN5:0.7755
36	MSN2:1, MSN1:0.9765, MSN3:0.7843, MSN4:0.7587, MSN5:0.6948
37	MOL1:1, MOL2:0.9873, MOL3:0.9186, MGL3:0.8726, MGL1:0.8678
38	MSN4:1, MSN3:0.9706, MSN1:0.9517, MSN2:0.9411, MSN5:0.8122
39	TEGLU14:1, TEGLU15:0.9911, TEGLU10:0.986, TEGLU21:0.9219, TEGLU9:0.9123
40	TEGLU10:1, TEGLU4:0.9114, TEGLU9:0.8882, TEGLU14:0.8342, TEGLU3:0.7941
41	TEGLU10:1, TEGLU9:0.9389, TEGLU14:0.9018, TEGLU21:0.8491, TEGLU11:0.8359
42	TEINH21:1, TEINH15:0.6088, TEINH19:0.5927, TEINH16:0.5811, TEINH14:0.469
43	SZNBL:1, OBNBL3:0.9454, EPEN:0.5579, OPC:0.5531, ACNT2:0.5081
44	MGL1:1, MGL2:0.9142, PVM1:0.889, PVM2:0.8836, MGL3:0.8682
45	NFOL1:1, MFOL2:0.7754, MOL2:0.6872, MOL1:0.6861, MOL3:0.6774
46	TEGLU10:1, TEGLU4:0.9526, TEGLU9:0.877, TEGLU14:0.8727, TEGLU15:0.8249
47	TEGLU10:1, TEGLU9:0.9378, TEGLU15:0.8975, TEGLU4:0.8903, TEGLU14:0.8882
48	TEGLU10:1, TEGLU8:0.9777, TEGLU9:0.9697, TEGLU15:0.8719, TEGLU4:0.8396
49	MGL1:1, MGL2:0.9676, MGL3:0.9419, ACNT2:0.809, RGDG:0.6988
50	TEGLU21:1, TEGLU4:0.9648, TEGLU20:0.9504, TEGLU17:0.9308, TEGLU16:0.8936

### Sheet: P22_Mouse_Brain_H3K4me3_RNA
Topic	Atlas annotation and RNA signature scores (top 5)
1	MSN2:1, MSN1:0.967, MSN3:0.8048, MSN4:0.7823, MSN5:0.6199
2	VLMC2:1, TEINH4:0.9658, ABC:0.9051, TEINH5:0.7794, MOL1:0.4748
3	MSN2:1, MSN1:0.9643, MSN3:0.8875, MSN4:0.8005, MSN5:0.7668
4	TEGLU2:1, TEGLU16:0.9515, TEGLU20:0.9436, TEGLU21:0.8661, EPEN:0.8537
5	VECV:1, PER1:0.9978, PER2:0.9601, VECA:0.9553, VECC:0.7908
6	TEGLU15:1, TEGLU17:0.8624, TEGLU14:0.7881, TEGLU4:0.7676, TEGLU18:0.7461
7	MSN2:1, MSN1:0.9869, MSN3:0.9281, MSN4:0.9077, MSN5:0.7951
8	MOL3:1, MOL2:0.9747, MOL1:0.9359, MFOL2:0.8376, NFOL1:0.6361
9	TEGLU10:1, TEGLU4:0.8442, TEGLU1:0.8393, TEGLU15:0.7794, TEGLU12:0.7782
10	TEGLU21:1, TEGLU16:0.909, TEGLU20:0.8815, TEGLU11:0.8554, TEGLU5:0.7927
11	TEGLU2:1, TECHO:0.9351, TEINH21:0.7543, TEINH18:0.7164, TEINH17:0.7126
12	TEGLU8:1, TEGLU10:0.881, TEGLU9:0.8724, TEGLU4:0.7548, TEGLU15:0.7476
13	TEINH18:1, TEINH17:0.9467, TEINH16:0.6803, TEINH15:0.6194, TEINH11:0.6009
14	TEGLU12:1, TEGLU20:0.8119, TEGLU14:0.7553, TEGLU21:0.7373, TEGLU18:0.6557
15	MSN2:1, MSN1:0.9692, MSN3:0.8377, MSN4:0.7707, MSN5:0.6916
16	TEGLU4:1, TEGLU10:0.8869, TEGLU3:0.8222, TEGLU9:0.7207, TEGLU14:0.6601
17	MSN2:1, MSN1:0.9881, MSN3:0.811, MSN4:0.7803, MSN5:0.648
18	MGL1:1, PVM1:0.9163, MGL2:0.9157, MGL3:0.87, PVM2:0.8595
19	TEGLU21:1, TEGLU10:0.9382, TEGLU4:0.9222, TEGLU11:0.8876, TEGLU9:0.8776
20	OBNBL3:1, TEINH18:0.9558, TEINH19:0.9251, PVM1:0.9003, VLMC1:0.8794
21	TEGLU21:1, TEGLU16:0.9549, TEGLU4:0.9341, TEGLU18:0.8942, TEGLU20:0.8871
22	TEINH15:1, TEINH1:0.7949, TEINH14:0.7863, TEINH16:0.7569, TEINH6:0.7165
23	TEGLU2:1, TEGLU21:0.9235, TEGLU20:0.8306, TEGLU3:0.8083, TEGLU10:0.7583
24	TEGLU15:1, TECHO:0.9881, TEGLU12:0.9272, TEGLU21:0.919, TEGLU11:0.9141
25	SZNBL:1, OBNBL3:0.7361, OPC:0.6256, EPEN:0.5938, RGDG:0.5463
26	TEGLU21:1, TEGLU16:0.9684, TEGLU4:0.9623, TEGLU14:0.8974, TEGLU11:0.8928
27	TEGLU17:1, TEGLU21:0.9671, TEGLU14:0.9629, TEGLU13:0.9608, TEGLU4:0.9382
28	MOL3:1, MOL2:0.9933, MOL1:0.9782, MFOL2:0.9722, NFOL1:0.8787
29	TECHO:1, MSN1:0.5326, MSN2:0.5195, MSN3:0.4477, MSN4:0.4193
30	TEGLU4:1, TEGLU10:0.9227, TEGLU15:0.8899, TEGLU14:0.8843, TEGLU9:0.8401
31	MOL2:1, MOL3:0.994, MOL1:0.9116, MFOL2:0.842, NFOL1:0.7412
32	TEGLU21:1, TEGLU15:0.9862, TEGLU10:0.9815, TEGLU11:0.9613, TEGLU18:0.9592
33	MSN1:1, MSN2:0.9285, MSN4:0.9166, MSN5:0.8972, MSN3:0.8164
34	TEGLU10:1, TEGLU4:0.9849, TEGLU3:0.9343, TEGLU14:0.9213, TEGLU13:0.9092
35	PVM1:1, TEGLU12:0.9026, MGL1:0.8695, PER2:0.8568, TEGLU22:0.8428
36	TEGLU4:1, TEINH18:0.9856, TEGLU15:0.9492, TEGLU21:0.9134, TEGLU10:0.8771
37	TEINH2:1, TECHO:0.754, TEGLU13:0.7418, TEINH21:0.7374, TEGLU17:0.7356
38	MSN2:1, MSN1:0.8837, MSN3:0.8187, MSN4:0.6941, MSN5:0.659
39	VECA:1, VSMCA:0.9966, VLMC2:0.7515, VLMC1:0.7307, ABC:0.6465
40	ACTE2:1, ACTE1:0.9098, ACNT2:0.8046, ACNT1:0.779, RGDG:0.6563
41	MGL1:1, MGL3:0.9004, MGL2:0.8862, PVM1:0.6653, PVM2:0.5358
42	MSN2:1, MSN1:0.9613, MSN3:0.877, MSN4:0.8074, MSN5:0.7992
43	ABC:1, MSN2:0.8487, MSN5:0.8418, VLMC2:0.8067, MSN1:0.7822
44	MSN2:1, MSN1:0.9552, MSN3:0.8839, MSN4:0.8237, MSN5:0.7737
45	TEINH2:1, TEINH15:0.8444, MSN5:0.8046, TEINH14:0.7476, TEINH6:0.7284
46	SZNBL:1, TEINH18:0.9078, TEINH2:0.8337, TEGLU6:0.8204, OPC:0.8195
47	VLMC1:1, EPEN:0.8511, PER2:0.624, VECC:0.6025, VLMC2:0.573
48	TEGLU21:1, TEGLU12:0.9714, TEGLU11:0.9666, TEGLU10:0.9653, TEGLU5:0.9566
49	ACTE2:1, ACTE1:0.9013, RGDG:0.7439, NFOL1:0.7104, ACNT1:0.6963
50	MSN2:1, MSN1:0.9676, MSN3:0.7481, MSN4:0.7036, MSN5:0.6088

### Sheet: P22_Mouse_Brain_H3K27ac_RNA
Topic	Atlas annotation and RNA signature scores (top 5)
1	TEINH4:1, TEINH5:0.8279, TEINH12:0.7469, VECA:0.632, PER1:0.5504
2	MSN2:1, MSN1:0.9653, MSN3:0.8592, MSN4:0.8134, MSN5:0.6976
3	TEGLU10:1, TEGLU14:0.8893, TEGLU15:0.8666, TEGLU3:0.8499, TEGLU21:0.8422
4	TEGLU12:1, TEGLU20:0.805, TEGLU14:0.7491, TEGLU21:0.6885, TEGLU5:0.6468
5	TEINH17:1, TEINH18:0.9856, TEGLU4:0.9727, TEINH11:0.9564, TEINH15:0.9162
6	SZNBL:1, OBNBL3:0.7397, OPC:0.5616, ACTE2:0.4401, ACTE1:0.4262
7	TEGLU15:1, TEGLU17:0.9996, TEGLU14:0.9648, TEGLU21:0.934, TEGLU16:0.9311
8	TEGLU8:1, TEGLU9:0.9707, TEGLU10:0.9547, TEGLU4:0.9236, TEGLU13:0.8474
9	TEGLU2:1, TEGLU10:0.8909, TEGLU21:0.8545, TEGLU3:0.8445, TEGLU20:0.7634
10	TEGLU4:1, TEGLU14:0.9658, TEGLU10:0.9398, TEGLU21:0.8981, TEGLU15:0.8904
11	MSN2:1, MSN1:0.9994, MSN3:0.8752, MSN4:0.827, MSN5:0.7499
12	TEGLU4:1, TEGLU10:0.8845, TEGLU15:0.7725, TEGLU18:0.7645, TEGLU17:0.7486
13	TEINH17:1, TEGLU4:0.9036, TEGLU10:0.8659, TEGLU9:0.8117, TEGLU6:0.798
14	TEGLU10:1, TEGLU4:0.8528, TEGLU9:0.8361, TEGLU14:0.7551, TEGLU3:0.7517
15	TEGLU10:1, TEGLU4:0.9173, TEGLU14:0.8764, TEGLU9:0.8671, TEGLU15:0.8252
16	TEGLU15:1, TEGLU10:0.8758, TEGLU17:0.8539, TEGLU9:0.8199, TEGLU8:0.802
17	TEGLU2:1, TEGLU21:0.9429, TEGLU20:0.9415, TEGLU14:0.9186, TEGLU3:0.8736
18	TEGLU4:1, TEGLU14:0.9978, TEGLU13:0.9937, TEGLU17:0.9641, TEGLU21:0.9532
19	MSN2:1, MSN3:0.8773, MSN1:0.8611, MSN4:0.7232, MSN5:0.6932
20	TEGLU3:1, TEGLU10:0.9599, TEGLU21:0.8533, TEGLU2:0.827, TEGLU14:0.8199
21	TEGLU21:1, TEGLU2:0.9233, TEGLU15:0.9013, TEGLU10:0.8995, TEGLU16:0.8743
22	MOL1:1, MFOL2:0.9844, MOL2:0.9823, MOL3:0.9744, NFOL1:0.8347
23	MSN2:1, MSN1:0.8831, MSN3:0.8733, MSN4:0.7498, MSN5:0.6892
24	TEGLU4:1, TEGLU10:0.9901, TEGLU14:0.934, TEGLU15:0.9312, TEGLU9:0.9111
25	TEGLU10:1, TEGLU4:0.9003, TEGLU15:0.8909, TEGLU14:0.8823, TEGLU9:0.8614
26	TEGLU10:1, TEGLU9:0.9394, TEGLU4:0.9334, TEGLU15:0.9122, TEGLU8:0.8855
27	EPEN:1, PER3:0.1148, VLMC1:0.1094, VSMCA:0.0901, VLMC2:0.0893
28	TEINH21:1, TEINH19:0.6591, TEINH15:0.6546, TEINH16:0.5048, TEINH14:0.4985
29	TEGLU21:1, TEGLU16:0.9693, TEGLU14:0.9232, TEGLU20:0.906, TEGLU11:0.8568
30	ACTE2:1, ACTE1:0.9063, ACNT1:0.8083, ACNT2:0.7609, RGSZ:0.6174
31	TEGLU10:1, TEGLU14:0.8634, TEGLU15:0.8559, TEGLU4:0.8529, TEGLU9:0.8254
32	TEGLU2:1, TEGLU20:0.7862, TEGLU21:0.7249, TEGLU14:0.6735, TEGLU12:0.6147
33	MSN1:1, MSN2:0.9969, MSN3:0.9213, MSN4:0.9128, MSN5:0.8316
34	TEGLU14:1, TEGLU4:0.8592, TEGLU12:0.8288, TEGLU20:0.8203, TEGLU11:0.818
35	MSN5:1, MSN1:0.9826, MSN4:0.9461, MSN2:0.9439, MSN3:0.9438
36	MSN2:1, MSN1:0.8845, MSN3:0.8544, MSN4:0.7289, MSN5:0.6592
37	TEINH2:1, TEINH16:0.9392, TEINH15:0.922, TEINH17:0.879, TEINH19:0.7914
38	MSN2:1, MSN1:0.9572, MSN3:0.9076, MSN4:0.8642, MSN5:0.8164
39	PER1:1, PER2:0.9035, VECV:0.8941, VECA:0.8582, VECC:0.675
40	MOL3:1, MOL2:0.9612, COP1:0.9521, MGL2:0.8951, PER2:0.8911
41	TEINH2:1, TEINH14:0.815, TEINH11:0.8024, TEINH4:0.7602, TEINH6:0.7188
42	TEGLU4:1, TEGLU16:0.8406, TEGLU18:0.8308, MSN2:0.7929, TEGLU17:0.7892
43	TEGLU12:1, OBNBL3:0.8247, MGL3:0.7196, TEGLU4:0.7167, MGL2:0.704
44	TEINH11:1, TECHO:0.9438, TEINH19:0.9396, TEINH18:0.9391, TEINH15:0.9019
45	TEGLU21:1, TEINH11:0.9851, TEGLU14:0.9475, TEGLU2:0.9311, TEINH16:0.9234
46	MSN2:1, MSN1:0.9723, MSN3:0.9131, MSN4:0.8854, MSN5:0.7893
47	TEGLU21:1, TEGLU14:0.9814, TEGLU10:0.957, TEGLU5:0.937, TEGLU3:0.929
48	VECA:1, VLMC1:0.9417, VLMC2:0.8971, VSMCA:0.7451, ABC:0.5242
49	NFOL1:1, COP1:0.8111, MFOL2:0.6603, SZNBL:0.563, MOL1:0.5597
50	TEGLU4:1, TEGLU10:0.9168, TEGLU14:0.908, TEINH18:0.8958, TEINH17:0.8797

### Sheet: Human_Tonsil_RNA_Protein
Topic	Annotation	Color
1	T cell zone-3	#f4a460
2	Mantle zone-1	#00cd00
3	Mantle zone-2	#00ff7f
4	Myeloid-2	#ffc0cb
5	Dark zone	#0000cd
6	Plasma cells	#000000
7	Unknown-1	#bebebe
8	Myeloid-1	#ff6347
9	Mantle zone-3	#20b2aa
10	Epithelial cells-4	#ff69b4
11	T cell zone-2	#cdba96
12	Unknown-2	#bebebe
13	Epithelial cells-1	#ee3a8c
14	Mantle zone-4	#006400
15	Light zone	#ffff00
16	T cell zone-4	#cd853f
17	T cell zone-1	#fff8dc
18	Epithelial cells-3	#ee82ee
19	Epithelial cells-2	#8b2252

### Sheet: Human_PBMC_ATAC_RNA_Protein
Topic	Annotation	Color
1	CD8 Naive-2	#cdba96
2	CD4 Treg	#000080
3	pDCs	#ffff00
4	CD4 Th2 Th17	#9ecae1
5	CD4 Naive-4	#189e7f
6	CD8 Naive-1	#fff8dc
7	MAIT	#642915
8	CD4 Tfh	#0000ff
9	Doublets-1	#bebebe
10	CD4 Th1	#4292c6
11	Memory B	#cd0000
12	cDCs	#58508d
13	CD4 Naive-5	#006400
14	CD4 Naive-3	#10d894
15	NK	#666666
16	CD4 Effector	#800080
17	CD4 Activated	#ff00ff
18	Naive B	#ffc0cb
19	Doublets-2	#bebebe
20	gdT	#ffd700
21	Doublets-3	#bebebe
22	CD4 Tregs double positive	#00ffff
23	CD8 Effector	#cd853f
24	Activated DCs	#dda0dd
25	HSCs	#000000
26	CD4 Memory	#551a8b
27	CD4 Naive-1	#00cd00
28	CD8 Effector Memory	#f4a460
29	CD4 Naive-2	#00ff7f
30	CD4 Recently activated	#ffbbff
